# Environmental contributions to the evolution of trait differences in *Geum triflorum*: implications for restoration

**DOI:** 10.1101/2022.02.11.480132

**Authors:** Kate Volk, Joseph Braasch, Marissa Ahlering, Jill A. Hamilton

## Abstract

**Premise of the Study:** Understanding how environment influences the distribution of trait variation across a species’ range has important implications for seed transfer during restoration. Heritable genetic differences associated with environment could impact fitness when transferred into new environments. Here, we test the degree to which the environment shapes the evolution and distribution of genetic effects for traits important to adaptation.

**Methods:** In a common garden experiment, we quantified trait differentiation for populations of *Geum triflorum* sourced from three distinct ecoregions and evaluated the ability of climate to predict trait variation. Populations were sourced from alvar ecoregions which experience predictable extremes in seasonal water availability and the prairie ecoregion which exhibits unpredictable changes in water availability.

**Key Results:** Plants sourced from alvar ecoregions exhibited smaller but more numerous stomata and greater intrinsic water use efficiency relative to prairie plant populations supporting the evolution of ecotypic differences. Estimates of standing genetic variance and heritable genetic variation for quantitative traits suggest alvar populations have greater adaptive potential. However, reduced evolvability suggest all populations of *G. triflorum* may have limited capacity to evolve in response to environmental change.

**Conclusions:** These results point towards the importance of understanding the role of environment in shaping the distribution and evolution of genetic differences across seed populations and how these data may inform recommendations for seed transfer across novel environments and our expectations of populations’ adaptive potential.
