## Supplementary material for "Environmental contributions to the evolution of trait differences in *Geum triflorum*: implications for restoration": supp 2

### Sheet: Sheet1
Table S2 Akaike Information Criterion for linear models
testing variations of the first climate two PCs on stomatal
traits and WUE. Lowest AIC is bolded.
	PC1 + PC2	PC1	PC2
Trait	AIC	AIC	AIC
GCLab	45.2547	53.9836	45.0922
GCLad	57.7528	65.6379	56.0205
SDab	181.431	190.367	180.605
SDad	169.953	177.484	168.467
SAIab	36.5227	45.1468	36.7832
SAIad	33.2126	39.7245	31.6394
WUE	21.0629	28.9525	20.3693
Note: GCLab, abaxial guard cell length; GCLad, adaxial guard cell length; SDab,
abaxial stomatal density; SDad, adaxial stomatal density; SAIab,stomatal area
index; WUE, water-use efficiency
