## Supplementary material for "Environmental contributions to the evolution of trait differences in *Geum triflorum*: implications for restoration": supp 1

### Sheet: Table_S1
Table S1 PC Loadings and Variance Explained
Climate Variable	PC1	PC2	PC3	PC4	PC5	PC6	PC7	PC8	PC9	PC10	PC11	PC12	PC13	PC14	PC15	PC16	PC17	PC18	PC19
Latitude	-0.28	0.04	0.11	0.15	0.15	-0.08	0.1	-0.14	0.31	-0.14	-0.14	0.12	-0.37	-0.29	0.37	0.27	0.01	0.03	-0.1
Longitude	0.14	-0.27	-0.21	0.07	-0.1	-0.41	-0.13	-0.02	0.15	-0.15	0.42	-0.46	0.05	0	-0.05	0.02	0	0.17	0.03
Elevation.m	-0.05	0.23	0.3	-0.43	-0.13	0.49	-0.44	-0.2	-0.03	-0.03	0.2	-0.27	-0.03	-0.09	0.13	0.02	-0.01	0.07	-0.03
MAT	0.28	0.09	0.04	-0.13	-0.06	-0.19	0.02	-0.08	0.05	0.09	-0.09	-0.04	0.14	-0.29	0.33	-0.44	0.05	-0.18	0.29
MWMT	0.15	0.15	-0.35	0.04	0.07	0.04	-0.08	-0.05	-0.14	-0.25	-0.09	-0.03	-0.12	0.06	0.15	-0.31	0.34	-0.07	-0.31
MCMT	0.25	0.01	0.23	-0.17	-0.03	-0.15	0.12	-0.06	-0.04	-0.15	-0.12	0.16	0.03	-0.2	-0.18	0.26	-0.17	-0.29	-0.22
TD	-0.18	0.05	-0.35	0.17	0.06	0.15	-0.13	0.03	-0.01	0.03	0.1	-0.04	-0.1	0.06	0.09	-0.19	-0.36	-0.1	-0.18
MAP	0.21	-0.23	0.03	0.14	-0.32	0.01	-0.07	-0.1	0.2	0.13	-0.03	0.03	-0.03	-0.18	0.36	0.15	0.15	0.2	0.2
MSP	0.07	-0.19	-0.35	-0.33	-0.11	0.36	0.37	0.05	0.13	-0.19	-0.12	0.01	-0.08	-0.04	-0.08	-0.06	0.16	-0.24	0.28
AHM	-0.04	0.34	-0.01	-0.36	0.35	-0.23	0.08	0.54	0.19	-0.1	0.07	-0.16	0.03	0.07	0.29	0.1	0.09	0.05	0.03
SHM	0.05	0.3	0.19	0.46	0.03	-0.01	-0.13	-0.08	-0.09	-0.22	0	-0.08	0.36	0.1	0.1	0.06	0.23	-0.4	0.12
DD_0	-0.26	-0.02	-0.19	0.21	0.01	0.17	-0.08	0.03	0.05	-0.07	0.22	0.07	-0.08	-0.22	0.09	0.09	0.15	-0.24	0.16
DD5	0.21	0.14	-0.27	-0.03	-0.08	-0.12	-0.14	-0.11	-0.02	0.08	0.12	-0.03	-0.34	-0.2	0.05	0.1	-0.24	-0.29	-0.21
DD_18	-0.28	-0.07	-0.08	0.12	0.07	0.15	-0.06	0.1	-0.1	-0.07	0.04	0.12	0.06	0.01	0.08	0.02	0.04	0.21	0.22
DD18	0.14	0.19	-0.32	-0.12	0.01	-0.19	-0.28	-0.13	-0.41	0.11	-0.29	0.17	-0.13	0.13	0.07	0.34	0.16	0.23	0.23
NFFD	0.25	0.09	0.18	0.17	0.15	0.14	0.11	-0.11	0.26	0.23	0	-0.2	-0.44	0.3	-0.19	-0.01	0.4	0.03	-0.07
bFFP	-0.26	-0.14	0.11	0.01	-0.13	-0.06	0.29	0	-0.48	0.02	-0.24	-0.63	-0.18	0.02	0.17	0.11	-0.04	-0.15	0.03
eFFP	0.28	-0.05	-0.06	0.17	0.24	0.3	0.23	0.2	-0.26	0.36	0.12	-0.07	0.24	-0.39	0.15	0.09	0.08	0.2	-0.31
FFP	0.28	0.04	-0.09	0.1	0.19	0.2	-0.01	0.11	0.06	0.19	0.14	-0.09	-0.04	0.22	0.05	0.33	-0.32	-0.27	0.39
PAS	0.08	-0.34	0.11	0.08	-0.22	0.07	-0.43	0.57	0.09	0.07	-0.35	0.02	-0.08	0.13	0.12	-0.04	0.01	-0.18	-0.18
EMT	0.27	-0.02	0.17	0.11	0.02	0.1	0.22	-0.08	-0.12	-0.3	0.04	0.14	-0.14	0.35	0.41	-0.21	-0.38	0.23	0.02
EXT	-0.03	0.31	-0.24	0.13	-0.1	0.1	0.04	-0.12	0.4	0.08	-0.52	-0.31	0.28	-0.02	-0.07	0.01	-0.26	0.19	-0.04
Eref	0.13	0.3	-0.06	0.1	-0.56	0.12	0.19	0.27	-0.03	-0.35	0.16	0.02	0	-0.01	-0.07	0.27	0.06	0.16	-0.11
CMD	-0.02	0.34	0.14	0.2	-0.14	-0.08	0.01	0.29	-0.13	0.13	0.01	0.01	-0.37	-0.3	-0.28	-0.33	-0.12	0.11	0.32
RH	0.24	-0.19	0.04	0.1	0.41	0.14	-0.24	0.03	-0.05	-0.52	-0.21	-0.17	-0.09	-0.31	-0.25	0.03	-0.07	0.17	0.14
Percent Explained	0.47	0.3	0.19	0.03	0.01	0	0	0	0	0	0	0	0	0	0	0	0	0	0
Note: MAT, mean annual temperature; MWMT, mean warmest month temperature; MCMT, mean coldest month temperature; TD, continentality; MAP, mean annual precipitation; MSP, mean spring preciptiation; AHM, annual heat-moisture index; SHM, summer heat-moisture index, DD0, degree days subzero; DD5, degree days above 5C,
DD18, degree days below 18C, DD_18, degree days above 18C, NFFD, number of frost free days; FFP, frost free period; bFFP, beginning of frost free period; eFFP, ending of frost free period; PAS, precipitation as snow; EMT, extreme minimum temperature over 30 year average; EXT, extreme maximum temperature over 30 year average;
Eref, Hargreaves reference evaporation; CMD, Hargreaves climatic moisture deficit; MAR, mean annual solar radiation; RH, mean annual relative humidity
